# The most widespread phage in animals: Genomics and taxonomic classification of Phage WO

**DOI:** 10.1101/2021.11.04.467296

**Authors:** Sarah R. Bordenstein, Seth R. Bordenstein

## Abstract

*Wolbachia* are the most common obligate, intracellular bacteria in animals. They exist worldwide in arthropod and nematode hosts in which they commonly act as reproductive parasites or mutualists, respectively. Bacteriophage WO, the largest of *Wolbachia*’s mobile elements, includes reproductive parasitism genes, serves as a hotspot for genetic divergence and genomic rearrangement of the bacterial chromosome, and uniquely encodes a Eukaryotic Association Module with eukaryotic-like genes and an ensemble of putative host interaction genes. Despite WO’s relevance to genome evolution, selfish genetics, and symbiotic applications, relatively little is known about its origin, host range, diversification, and taxonomic classification. Here we analyze the most comprehensive set of 150 *Wolbachia* and phage WO assemblies to provide a framework for discretely organizing and naming integrated phage WO genomes. We demonstrate that WO is principally in arthropod *Wolbachia* with relatives in diverse endosymbionts and metagenomes, organized into four variants related by gene synteny, often oriented opposite the origin of replication in the *Wolbachia* chromosome, and the large serine recombinase is an ideal typing tool to assign taxonomic classification of the four variants. We identify a novel, putative lytic cassette and WO’s association with a conserved eleven gene island, termed Undecim Cluster, that is enriched with virulence-like genes. Finally, we evaluate WO-like Islands in the *Wolbachia* genome and discuss a new model in which Octomom, a notable WO-like Island, arose from a split with WO. Together, these findings establish the first comprehensive Linnaean taxonomic classification of endosymbiont phages that includes distinguishable genera of phage WO, a family of non-*Wolbachia* phages from aquatic environments, and an order that captures the collective relatedness of these viruses.
