## Supplementary material for "The most widespread phage in animals: Genomics and taxonomic classification of Phage WO": S2 Table

### Sheet: S2 Table
wMhie Locus Tag	Accession #	Phage WO gene		WOVitA1 homolog	Accession #	% Nucleotide Identity
GO685_02370	WQMP01000043	Hypothetical protein		gwv_1101	HQ906662.1	0.6938
GO685_04710	WQMP01000142	Hypothetical protein		gwv_1126	HQ906662.1	0.804
GO685_04715	WQMP01000142	AAA family ATPase		gwv_1125	HQ906662.1	0.8407
GO685_04720	WQMP01000142	AAA family ATPase		gwv_1124	HQ906662.1	0.8534
