## Supplementary material for "The most widespread phage in animals: Genomics and taxonomic classification of Phage WO": S1 Table

### Sheet: S1 Table
Host Phylum	Wolbachia Supergroup	Wolbachia	Host	Host strain / lineage	NCBI Accession	Assembly status	WO Core genes	CI genes	Undecim Cluster
Arthropoda	A	wAlbA-FL2016	Aedes albopictus	FL2016	NWVK00000000.1	318 contigs	Yes	Yes	No
Arthropoda	A	wAlbA-HN2016	Aedes albopictus	HN2016	NWVJ00000000.1	357 contigs	Yes	Yes	Yes
Arthropod	A	wAno62	Anoplolepis gracilipes	Ano62	JACRYZ000000000.1	96 scaffolds	Yes	Yes	No
Arthropoda	A	wAdent	Apterostigma dentigerum	Panama	SDUV00000000.1	60 contigs	Yes	Yes	No
Arthropod	A	wCobl	Camponotus obliquus	WOLB1006	CACRDV000000000.1	363 contigs	Yes	Yes	Yes
Arthropoda	A	wCobs-BR	Cardiocondyla obscurior	Brazil	CACTIU000000000.1	148 scaffolds	Yes	Yes	No
Arthropoda	A	wCobs-JP	Cardiocondyla obscurior	Japan	CACTIV000000000.1	182 scaffolds	Yes	Yes	Yes
Arthropoda	A	wCauA	Carposina sasakii		CP041215.1	Circular chromosome	Yes	Yes	Yes
Arthropoda	A	wSol	Ceratosolen solmsi		KC955252.1	Prophage genome fragment	Yes	Yes	Yes
Arthropoda	A	wDacA	Dactylopius coccus		LSYX00000000.1	157 contigs	Yes	No	No
Arthropoda	A	wDvir	Diabrotica virgifera virgifera	WOLB0031	CACPSR000000000.1	121 contigs	Yes	No	Yes
Arthropoda	A	wDall	Diachasma alloeum	WOLB1001	CACREA000000000.1	120 contigs	Yes	Yes	Yes
Arthropoda	A	wAna_W2.1	Drosophila ananassae	W2.1	CP042904.1	Circular chromosome	Yes	Yes	Yes
Arthropoda	A	wAna_India	Drosophila ananassae	India	NSDR00000000.1	121 contigs	Yes	Yes	Yes
Arthropoda	A	wAna_Hawaii	Drosophila ananassae	Hawaii	NSDS00000000.1	129 contigs	Yes	Yes	Yes
Arthropoda	A	wAna_Indonesia	Drosophila ananassae	Indonesia	NSDT00000000.1	122 contigs	Yes	Yes	Yes
Arthropoda	A	wRi	Drosophila ananassae		MKIF00000000.1	202 contigs	Yes	Yes	Yes
Arthropoda	A	wRi_2	Drosophila ananassae		MSYL00000000.1	323 contigs	Yes	Yes	Yes
Arthropoda	A	wAna	Drosophila ananassae		AAGB00000000.1	464 contigs	Yes	Yes	Yes
Arthropoda	A	wAra	Drosophila arawakana		JAATKZ000000000.1	10 scaffolds	Yes	Yes	Yes
Arthropoda	A	wBai	Drosophila baimaii		JAATLA000000000.1	26 scaffolds	Highly pseudogenized	Yes	No
Arthropoda	A	wBic	Drosophila bicornuta		JAATLB000000000.1	24 scaffolds	Highly pseudogenized	Yes	Yes
Arthropoda	A	wBif	Drosophila bifasciata		JAATLC000000000.1	17 scaffolds	Highly pseudogenized	Yes	Yes
Arthropoda	A	wBor	Drosophila borealis		JAATLD000000000.1	16 scaffolds	Yes	Yes	No
Arthropoda	A	wInc_Cu	Drosophila incompta		CP011148.1	Chromosome with assembly gaps	Yes	Yes	Yes
Arthropoda	A	wInc_SM	Drosophila incompta		CP011149.1	Chromosome with assembly gaps	Yes	Yes	Yes
Arthropoda	A	wMel	Drosophila melanogaster		AE017196.1	Circular chromosome	Yes	Yes	Yes
Arthropoda	A	wMel_I23	Drosophila melanogaster		CP042444.1	Circular chromosome	Yes	Yes	Yes
Arthropoda	A	wMel_ZH26	Drosophila melanogaster		CP042445.1	Circular chromosome	Yes	Yes	Yes
Arthropoda	A	wMel_N25	Drosophila melanogaster		CP042446.1	Circular chromosome	Yes	Yes	Yes
Arthropoda	A	wMel_AMD	Drosophila melanogaster		MNCG00000000.1	179 contigs	Yes	Yes	Yes
Arthropoda	A	wMelCS	Drosophila melanogaster	CSBerkeley	JACSNK000000000.1	89 scaffolds	Yes	Yes	Yes
Arthropoda	A	wMel_KL	Drosophila melanogaster		MLZJ00000000.1	179 contigs	Yes	Yes	Yes
Arthropoda	A	wMel_PC75	Drosophila melanogaster	Panama City	JACSNL000000000.1	76 scaffolds	Yes	Yes	Yes
Arthropoda	A	wMel	Drosophila melanogaster	strain III	CP046925.1	Circular chromosome	Yes	Yes	Yes
Arthropoda	A	wMelPop	Drosophila melanogaster	wMelPop	CP046921.1	Circular chromosome	Yes	Yes	Yes
Arthropoda	A	wMelPop2	Drosophila melanogaster	wMelPop2	CP046922.1	Circular chromosome	Yes	Yes	Yes
Arthropoda	A	wMelCS_b	Drosophila melanogaster	wMelCS_b	CP046924.1	Circular chromosome	Yes	Yes	Yes
Arthropoda	A	wMelOctoless	Drosophila melanogaster	wMelOctoless	CP046923.1	Circular chromosome	Yes	Yes	Yes
Arthropoda	A	wMelPop	Drosophila melanogaster	wMelPop	AQQE00000000.1	25 scaffolds	Yes	Yes	Yes
Arthropoda	A	wNeo	Drosophila neotestacea		JAATLE000000000.1	19 scaffolds	Yes	Yes	Yes
Arthropoda	A	wNik	Drosophila nikananu		CP050530.1	Circular chromosome	Highly pseudogenized	Yes	Yes
Arthropoda	A	wOrie	Drosophila orientacea		JAATLF000000000.1	19 scaffolds	Yes	Yes	Yes
Arthropoda	A	wRec	Drosophila recens		JQAM00000000.1	43 contigs	Yes	Yes	Yes
Arthropoda	A	wSan_Quija630.39	Drosophila santomea		VCEH00000000.1	300 contigs	Yes	Yes	Yes
Arthropoda	A	wSh	Drosophila sechellia	LD15	JACSNJ000000000.1	83 scaffolds	Yes	Yes	Yes
Arthropoda	A	wRi	Drosophila simulans	Riverside	CP001391.1	Circular chromosome	Yes	Yes	Yes
Arthropoda	A	wAu	Drosophila simulans	Australia	LK055284.1	Circular chromosome	Yes	No	Yes
Arthropoda	A	wHa	Drosophila simulans	Hawaii	CP003884.1	Circular chromosome	Yes	Yes	Yes
Arthropoda	A	wSim	Drosophila simulans		AAGC00000000.1	629 contigs	Yes	Yes	Yes
Arthropoda	A	wStv	Drosophila sturtevanti		CP050531.1	Circular chromosome	Yes	Yes	Yes
Arthropoda	A	wSpc	Drosophila subpulchrella		NTHL00000000.1	106 scaffolds	Yes	Yes	Yes
Arthropoda	A	wSuz	Drosophila suzukii	valsugana	CAOU00000000.2	110 contigs	Yes	Yes	Yes
Arthropoda	A	wTei_cascade_4_2	Drosophila teissieri		VCEG00000000.1	122 scaffolds	Yes	Yes	Yes
Arthropoda	A	wTri-2	Drosophila triauraria		JAATLG000000000.1	9 scaffolds	Yes	Yes	Yes
Arthropoda	A	wTro	Drosophila tropicalis		JAATLH000000000.1	13 scaffolds	Yes	No	Yes
Arthropoda	A	wWil	Drosophila willistoni	TSC#14030-0811.24	AAQP00000000.1	53 scaffolds	Yes	No	Yes
Arthropoda	A	wYak_CY17C	Drosophila yakuba		VCEF00000000.1	118 scaffolds	Yes	Yes	Yes
Arthropoda	A	wDno	Dufourea novaeangliae	WOLB0003	CACPRH000000000.1	167 contigs	Yes	Yes	Yes
Arthropoda	A	wKue**	Ephestia kuehniella		AB036666.1	Prophage genome fragment	Yes	N/A	N/A
Arthropoda	A	wFex	Formica exsecta		RCIU00000000.1	69 scaffolds	Yes	Yes	Yes
	A	wGmm	Glossina morsitans morsitans		AWUH00000000.1	201 scaffolds	Highly pseudogenized	Yes	No
Arthropoda	A	wIrr	Haematobia irritans irritans		CP037426.1	Circular chromosome	Yes	Yes	Yes
Arthropoda	A	wHfus	Holcocephala fusca	WOLB0055	CACPTS000000000.1	470 contigs	Yes	Yes	Yes
Arthropoda	A	wKgib	Kradibia gibbosae	MIAO-Lgil	JABXYD000000000.1	3 contigs	Yes	Yes	Yes
Arthropoda	A	wLalb	Lasioglossum albipes	WOLB0011	CACPRO000000000.1	441 contigs	Yes	Yes	Yes
Arthropoda	A	wMcri	Megacopta cribraria	WOLB1011	CACREQ000000000.1	601 contigs	Yes	Yes	Yes
Arthropoda	A	wMab	Megaselia abdita	WOLB1013	CACREV000000000.1	375 contigs	Yes	Yes	Yes
Arthropoda	A	wUni	Muscidifurax uniraptor		ACFP00000000.1	256 scaffolds	Highly pseudogenized	No	Highly pseudogenized
Arthropoda	A	wUni	Muscidifurax uniraptor		MUJL00000000.1	130 contigs	Yes	Yes	Yes
Arthropoda	A	wOneA1	Nasonia oneida		QESS00000000.1	47 scaffolds	Yes	Yes	Yes
Arthropoda	A	wVitA	Nasonia vitripennis		MUJM00000000.1	142 contigs	Yes	Yes	Yes
Arthropoda	A	wNfe	Nomada ferruginata		LYUY00000000.1	231 scaffolds	Yes	Yes	Yes
Arthropoda	A	wNleu	Nomada leucophthalma		LYUV00000000.1	182 contigs	Yes	Yes	Yes
Arthropoda	A	wNpa	Nomada panzeri		LYUX00000000.1	191 contigs	Yes	Yes	Yes
Arthropoda	A	wNfla	Nomada flava		LYUW00000000.1	167 contigs	Yes	Yes	Yes
Arthropoda	A	wCer2	Rhagoletis cerasi		SOZK00000000.1	11 contigs	Yes	Yes	Yes
Arthropoda	A	wSbre	Sphyracephala brevicornis	WOLB1016	CACRER000000000.1	160 contigs	Yes	Yes	Yes
Arthropoda	B	wAlbB	Aedes albopictus		CP031221.1	Circular chromosome	Yes	Yes	Yes
Arthropoda	B	wAlbB-HN2016	Aedes albopictus	HN2016	CP041924.1	Circular chromosome	Yes	Yes	Yes
Arthropoda	B	wAlbB-FL2016	Aedes albopictus	FL2016	CP041923.1	Circular chromosome	Yes	Yes	Yes
Arthropoda	B	wAlbB	Aedes albopictus		CAGB00000000.1	156 contigs	Yes	Yes	Yes
Arthropoda	B	wAlbB	Aedes albopictus		RWIK00000000.1	20 contigs	Yes	Yes	Yes
Arthropoda	B	wVulC	Armadillidium vulgare	ZN	ALWU00000000.1	10 contigs	Yes	Yes	No
Arthropoda	B	wBt	Bemisia tabaci	China 1	CP016430.1	Chromosome with assembly gaps	Yes	No	Yes
Arthropoda	B	wBt1	Bemisia tabaci	WBT1	FMKF00000000.1	297 contigs	Yes	No	Yes
Arthropoda	B	wCchi	Callosobruchus chinensis	WOLB1007	CACRDZ000000000.1	675 contigs	Yes	Yes	Yes
Arthropoda	B	wMeg	Chrysomya megacephala		CP021120.1	Circular chromosome	Yes	Yes	Yes
Arthropoda	B	wPipPel	Culex pipiens quinquefasciatus	Pel	AM999887.1	Chromosome with assembly gap	Yes	Yes	No
Arthropoda	B	wPipJHB	Culex pipiens quinquefasciatus	JHB	ABZA00000000.1	16 scaffolds	Yes	Yes	No
Arthropoda	B	wPipMol	Culex pipiens molestus		CTEH00000000.1	103 scaffolds	Yes	Yes	No
Arthropoda	B	wPipMol	Culex pipiens molestus		CACK00000000.1	888 contigs	Yes	Yes	No
Arthropoda	B	wCon	Cylisticus convexus		QPIP00000000.1	237 contigs	Yes	Yes	No
Arthropoda	B	wDacB	Dactylopius coccus		LSYY00000000.1	198 contigs	Yes	Yes	Yes
Arthropoda	B	wDi	Diaphorina citri	dawsonii	CP051608.1	Circular chromosome	Yes	Yes	No
Arthropoda	B	wDi	Diaphorina citri Kuwayama	KPSwDI15P40	CP051264.2	Chromosome with assembly gap	Yes	Yes	No
Arthropoda	B	wDi	Diaphorina citri Kuwayama	KPSwDI10P38	CP051265.2	Chromosome with assembly gap	Yes	Yes	No
Arthropoda	B	wDi	Diaphorina citri Kuwayama	KPSwDI05P26	CP051266.2	Chromosome with assembly gap	Yes	Yes	No
Arthropoda	B	wDi	Diaphorina citri		AMZJ00000000.1	104 scaffolds	Yes	Yes	No
Arthropoda	B	wMau	Drosophila mauritiana	177	CP034334.1	Circular chromosome	Yes	Yes	Yes
Arthropoda	B	wMau	Drosophila mauritiana	181	CP034335.1	Circular chromosome	Yes	Yes	Yes
Arthropoda	B	wMau	Drosophila mauritiana	R60	SRKC00000000.1	38 scaffolds	Yes	Yes	Yes
Arthropoda	B	wNo	Drosophila simulans	Nouméa	CP003883.1	Circular chromosome	Yes	Yes	Yes
Arthropoda	B	wCauB**	Ephestia kuehniella	wCauB-infected	AB161975.2; AB478515.1; AB478516.1	Prophage genome fragments	Yes	N/A	N/A
Arthropoda	B	wHvit	Homalodisca vitripennis	WOLB0956	CACRBX000000000.1	177 contigs	Yes	Yes	Yes
Arthropoda	B	wBol1-b	Hypolimnas bolina		CAOH00000000.1	144 contigs	Yes	Yes	Yes
Arthropoda	B		Insecta	WOLB1166	CACRKA000000000.1	1045 contigs	Yes	Yes	Yes
Arthropoda	B	wStri	Laodelphax striatella		LRUH00000000.1	99 contigs	Yes	Yes	Yes
Arthropoda	B	wStriCN	Laodelphax striatella		MUIX00000000.1	2 scaffolds	Yes	Yes	Yes
Arthropoda	B	wLcla	Leptopilina clavipes	GBW	QJHA00000000.1	46 contigs	Highly pseudogenized	No	No
Arthropoda	B	wLcla	Liriomyza trifolii	WOLB1012	CACREW000000000.1	443 contigs	Yes	Yes	Yes
Arthropoda	B	wVitB**	Nasonia vitripennis		HQ906665.1; HQ906666.1	Prophage genome fragment	Yes	N/A	N/A
Arthropoda	B	wVitB	Nasonia vitripennis		AERW00000000.1	426 scaffolds	Yes	Yes	Yes
Arthropoda	B	wLug	Nilaparvata lugens		MUIY00000000.1	2 scaffolds	Yes	Yes	Yes
Arthropoda	B	wOb	Operophtera brumata		JYPC00000000.1	120 scaffolds	Yes	Yes	No
Arthropoda	B	wPae	Pararge aegeria	WOLB0053	CACPTC000000000.1	64 contigs	Yes	Yes	Yes
Arthropoda	B	wAus	Plutella australiana		MRWX00000000.1	95 contigs	Yes	Yes	No
Arthropoda	B	wPca	Polygonia c-album	WOLB0054	CACPTH000000000.1	64 contigs	Yes	Yes	Yes
Arthropoda	B	wTpre	Trichogramma pretiosum		CM003641.1	Chromosome with assembly gaps	Highly pseudogenized	No	No
Arthropoda	B	wTai**	Teleogryllus taiwanemma		AB036665.1	Prophage genome fragment	Yes	N/A	N/A
Arthropoda	B	wTurt	Tetranychus urticae	WOLB0958	CACRBM000000000.1	149 contigs	Yes	No	Yes
Arthropoda	E	wFol	Folsomia candida	Berlin	CP015510.1	Circular chromosome	Yes	No	Yes
Arthropoda	F	wCle	Cimex lectularius		AP013028.1	Circular chromosome	Highly pseudogenized	No	No*
Arthropoda	F	wMov	Melophagus ovinus	WOLB1015	CACREU000000000.1	389 contigs	Yes	Yes	Yes
Arthropoda	F	wOc	Osmia caerulescens	WOLB0012	CACPRP000000000.1	163 contigs	Yes	Yes	No
Arthropoda	M	wPni	Pentalonia nigronervosa		JACVWV000000000.1	182 scaffolds	Yes	No	Yes
Arthropoda	S	wApol	Atemnus politus	K3	JAAXCS000000000.1	200 contigs	Highly pseudogenized	No	No
Arthropoda	S	wApol	Atemnus politus	K5	WQMQ00000000.1	373 contigs	Yes	No	No*
Arthropoda	T	wChem-PL13	Cimex hemipterus	PL13	CP061738.1	Chromosome with assembly gaps	Yes	Yes	No*
Arthropoda	?	wCce	Cinara cedri		CABPRJ000000000.1	2842 scaffolds	Yes	No	Yes
Arthropoda	?	wCfeJ	Ctenocephalides felis		CP051157	Circular chromosome	Highly pseudogenized	Yes	No*
Arthropoda	?	wCfeT	Ctenocephalides felis		CP051156	Circular chromosome	Yes	No	No*
Arthropoda	?	wDam	Simulium damnosum		KY695239.1; KY695240.1; KY695241.1	Prophage genome fragments	Highly pseudogenized	N/A	N/A
Nematoda	C	wDimm	Dirofilaria (Dirofilaria) immitis	FR3	CP046578.1	Circular chromosome	No	No	No
Nematoda	C	wOg	Onchocerca gutturosa	WOLB0982	CACRCM000000000.1	107 contigs	No	No	No
Nematoda	C	wOo	Onchocerca ochengi		HE660029.1	Circular chromosome	No	No	No
Nematoda	C	wOv_Cameroon	Onchocerca volvulus	Cameroon	HG810405.1	Circular chromosome	No	No	No
Nematoda	C	wOv	Onchocerca volvulus		ADHE00000000.1	341 scaffolds	No	No	No
Nematoda	D	wBm	Brugia malayi	TRS	AE017321.1	Circular chromosome	No	No	No*
Nematoda	D	wBm	Brugia malayi	TRS	CP034333.1	Circular chromosome	No	No	No*
Nematoda	D	wBp	Brugia pahangi	FR3	CP050521.1	Circular chromosome	No	No	No
Nematoda	D	wBp	Brugia pahangi	WOLB1129	CACRIY000000000.1	385 contigs	No	No	No
Nematoda	D	wLbra	Litomosoides brasiliensis	37PF	WQMO00000000.1	41 contigs	No	No	No
Nematoda	D	wLsig	Litomosoides sigmodontis		CP046577.1	Circular chromosome	No	No	No
Nematoda	D	wWb	Wuchereria bancrofti		ADHD00000000.1	763 contigs	No	No	No
Nematoda	D	wWb	Wuchereria bancrofti		NJBR00000000.2	100 scaffolds	No	No	No
Nematoda	F	wMhie	Madathamugadia hiepei	81YU	WQMP00000000.1	208 contigs	Highly pseudogenized	No	No*
Nematoda	J	wCtub	Cruorifilaria tuberocauda	55YT	CP046579.1	Circular chromosome	No	No	No
Nematoda	J	wDcau	Dipetalonema caudispina	362YU	CP046580.1	Circular chromosome	No	No	No
Nematoda	L	wPpe	Pratylenchus penetrans		MJMG00000000.1	12 scaffolds	No	No	No*
