## Supplementary material for "The most widespread phage in animals: Genomics and taxonomic classification of Phage WO": S4 Table

### Sheet: S4 Table
	Prophage region	5'	Internal	3'
sr1WO	WOCauB3
	WOCauB2*		IS110	*
	WORiC		IS110, IS110, IS5, IS5, IS66, IS66, IS110
	WOAnaC		IS110, IS110, IS5, IS5, IS66, IS66, IS110
	WOSuziC*		IS66, IS66, IS110, *
	WOVitA2*		*
sr2WO	WOVitA1		Rpn
(WOVitA1-like)	WOHa2		IS110, IS630, IS4, IS630
	WOVitB*	*	IS481, Rpn, IS481, *
sr2WO	WORiA		IS630, IS5, IS110	IS110
(WORiA-like)	WOAnaA		IS5, IS110	IS110
	WOSuziA**		IS5, IS110, *	IS110
sr3WO	WOMelA	IS3, Rpn	IS110, IS110, RT	IS256, IS4
	WOKue*	*	IS110	*
	WOAuB	IS3, Rpn	IS5, IS5, Rpn	IS5
	WOPip1-WOPip3	IS982	Rpn, IS66, IS630, RT, Rpn, IS630, IS6, IS5, Rpn, IS982, IS256, RT, *	IS982, IS6
	WOPip4	IS982	IS982, IS110, Rpn
	WOPip5	IS982	IS5, Rpn, IS110, IS982	IS6
	WONo1	IS6, RT, Rpn	IS256, IS110	IS110
	WOVitA4*	*	RT, RT, Rpn	IS3
sr3WO	WOIrr, Segments 1-2	IS5	IS630, IS630, RT, IS630, RT, IS5, Rpn, IS630, Rpn, IS630	RT, RT, IS630, RT, IS110, IS5, IS110
Undecim Cluster
	WOMelB	IS3, IS5, RT	Rpn, RT, IS5	IS4
	WOAuA	RT, Rpn	IS110, IS110, RT, IS5	RT, Rpn
	WOHa1	IS3, IS4	IS110, IS110, IS110, RT, Rpn, IS481, RT	IS4
	WOSol	IS3, Rpn		IS4
	WORiB	IS66, Rpn, RT, Rpn	IS5, IS66	Rpn, RT, IS110, Rpn, IS66
	WORiB2	Rpn, RT, Rpn	IS5, IS66	Rpn, RT, Rpn
	WOAnaB	IS66, Rpn, RT, Rpn		IS66
	WOAnaB2	Rpn, RT, Rpn	IS5	Rpn, RT, Rpn
	WOSuziB**	Rpn, RT, Rpn, *	*	Rpn, RT, IS110, Rpn
	WOSuziB2**	Rpn, RT, Rpn	*	Rpn, RT, Rpn
sr4WO	WOFol1		IS4, IS5, IS110, IS481, IS4, IS110, RT, IS110, Rpn, IS4	IS110
	WOFol2, Segments 1-2		IS110, IS4, IS256, Rpn, IS110, RT
	WOFol3, Segments 1-3	IS4	IS5, IS256, IS982, RT, IS4, IS982, Rpn, Rpn, IS4, Rpn, IS110, IS5, IS110, Rpn, IS110, Rpn, IS3, Rpn, IS110, RT, IS4	IS4
WO-like Islands	Octomom	RT	Rpn	RT, IS5, IS3
	wHa	IS3, IS110, Rpn	IS256	IS3
	WORecB**	IS5, *	Rpn	*
	wIrr	IS630	IS5, IS982, IS256, IS5, Rpn, RT, IS5	IS5, IS5
	WONo3	IS6, Rpn		RT
	wFol		IS110, RT
	wAlbB	IS481	Rpn, IS481	IS982, IS982, RT
	wAlbB	IS66, RT, IS982	Rpn, IS481	IS481
	WORecA**	IS3, Rpn, *	IS256, RT	IS110, IS5, *
	wNo	IS110, IS66
	WOAlb3	IS481	RT
	wNo	IS110	IS4, RT, RT
	WOMau4	IS110	IS4, RT, RT
	wVitA*	*		*
	WONo4	IS110
	WOMau3	IS110
	WONo2	IS110	RT, Rpn	IS110
	WOAlb2	IS481	IS481, Rpn	IS481
	WOAlb1	IS481	IS982, RT
	WOMau1	IS110	IS110, IS66
	wNo	IS110, IS66
