## Supplementary material for "The most widespread phage in animals: Genomics and taxonomic classification of Phage WO": S3 Table

### Sheet: S3 Table
Wolbachia	Supergroup	Accession #	Phylogenetic cif Type	cifA coordinates / locus tag	cifB coordinates / locus tag	Notes
wMov	F	CACREU010000116	Type I	1 -> 997	1,051 -> 4,470	Partial cifA; end of contig
wOc	F	CACPRP010000004	Type I	11,083 -> 9,626	9,606 -> 6,132	Both genes disrupted
wChem	T	CP061738.1	Type II	ID128_02375	ID128_02370
